# SweHLA: the high confidence HLA typing bio-resource drawn from 1 000 Swedish genomes

**DOI:** 10.1101/660241

**Authors:** Jessika Nordin, Adam Ameur, Kerstin Lindblad-Toh, Ulf Gyllensten, Jennifer R.S. Meadows

**Author notes:** Corresponding author: Jessika Nordin. **Funding**: This study was supported by Knut and Alice Wallenberg Foundation (2018.0101) and Vetenskapsrådet Rådsprofessor (541-2013-8161). The funders had no role in study design, data collection and analysis, decision to publish, or preparation of the manuscript.

## Abstract

There is a need to accurately call human leukocyte antigen (HLA) genes from existing short-read sequencing data, however there is no single solution that matches the gold standard of lab typing. Here we aimed to combine results from available software, minimising the biases of applied algorithm and HLA reference. The result is a robust HLA population resource for the published 1 000 Swedish genomes, and a framework for future HLA interrogation. HLA 2-field alleles were called using four imputation and inference methods for the classical eight genes (class I: *HLA-A, -B, -C*; class II: *HLA-DPA1, -DPB1, -DQA1, -DQB1, -DRB1*). A high confidence population set (SweHLA) was determined using an *n-1* concordance rule for class I (four software) and class II (three software) alleles. Results were compared across populations and individual programs benchmarked to SweHLA. Per allele, 875 to 988 of the 1 000 samples were genotyped in SweHLA; 920 samples had at least seven loci. While a small fraction of reference alleles were common to all software (class I=1.9% and class II=4.1%), this did not affect the overall call rate. Gene-level concordance was high compared to European populations (>0.83%), with COX and PGF the dominant SweHLA haplotypes. We noted that 15/18 discordant alleles (delta allele frequency > 2) were previously reported as disease-associated. These differences could in part explain across-study genetic replication failures, reinforcing the need to use multiple software. SweHLA demonstrates a way to use existing NGS data to generate a population resource agnostic to individual HLA software biases.
