## Supplementary Table S4 for "SweHLA: the high confidence HLA typing bio-resource drawn from 1 000 Swedish genomes"

### Sheet: Allele frequency table
S4 Table. Allele frequencies for four software programs and the high confidence set (SweHLA)
Allele	HLA-VBSeq	HLAscan	SNP2HLA	OptiType	SweHLA
A*01:01	0.1295	0.1270	0.1421	0.1420	0.1412
A*01:03	0	0.0010	0	0	0
A*01:04	0	0.0140	NA	NA	NA
A*01:11	0	0.0005	NA	0	0
A*01:237	0.0020	NA	NA	NA	NA
A*01:252	0.0015	NA	NA	NA	NA
A*01:256	0.0005	NA	NA	NA	NA
A*01:260	0.0005	NA	NA	NA	NA
A*01:281	0.0015	NA	NA	NA	NA
A*01:37	0.0010	0	NA	NA	NA
A*02:01	0.3402	0.3350	0.3438	0.3415	0.3466
A*02:02	0.0005	0.0010	0.0005	0.0005	0.0005
A*02:04	0	0.0005	NA	0	0
A*02:05	0.0060	0.0055	0.0060	0.0060	0.0061
A*02:06	0.0020	0.0030	0.0040	0.0015	0.0025
A*02:07	0	0.0010	0	0	0
A*02:11	0	0	0.0005	0	0
A*02:14	0	0.0020	NA	0	0
A*02:51	0.0005	0	NA	0	0
A*02:656	0.0005	NA	NA	NA	NA
A*02:732	0.0005	NA	NA	NA	NA
A*02:774	0.0005	NA	NA	NA	NA
A*03:01	0.1724	0.1665	0.1687	0.1690	0.1677
A*03:02	0	0	0.0005	0	0
A*03:12	NA	0.0005	NA	0	NA
A*11:01	0.0519	0.0560	0.0566	0.0560	0.0550
A*11:03	0	0	0.0005	0	0
A*11:12	NA	0.0010	NA	0	NA
A*11:126	0.0025	0	NA	NA	NA
A*11:287	0.0005	NA	NA	NA	NA
A*11:306	0.0005	NA	NA	NA	NA
A*11:69	0.0005	0	NA	NA	NA
A*23:01	0.0096	0.0090	0.0080	0.0095	0.0092
A*23:07	NA	0.0005	NA	NA	NA
A*24:02	0.0882	0.0890	0.0906	0.0910	0.0917
A*24:03	0.0005	0.0005	0.0020	0.0005	0.0005
A*24:05	0.0005	0	NA	0	0
A*24:07	0	0	0.0005	0	0
A*24:11	0	0.0020	NA	NA	NA
A*24:358	0.0005	NA	NA	NA	NA
A*24:68	0.0015	0	NA	0	0
A*25:01	0.0131	0.0195	0.0190	0.0185	0.0178
A*25:03	NA	0.0005	NA	0	NA
A*25:27	0.0005	0	NA	NA	NA
A*25:29	0.0005	0	NA	NA	NA
A*25:38	0.0010	NA	NA	NA	NA
A*25:41	0.0005	NA	NA	NA	NA
A*25:49	0.0005	NA	NA	NA	NA
A*26:01	0.0181	0.0240	0.0200	0.0250	0.0214
A*26:08	0.0005	0.0005	0	0.0005	0.0005
A*26:130	0.0035	NA	NA	NA	NA
A*26:151	0.0005	NA	NA	NA	NA
A*26:152	0.0020	NA	NA	NA	NA
A*29:01	0.0005	0.0005	0.0005	0.0005	0.0005
A*29:02	0.0086	0.0095	0.0090	0.0090	0.0082
A*29:116	0.0005	NA	NA	NA	NA
A*30:01	0.0055	0.0060	0.0060	0.0060	0.0061
A*30:02	0.0045	0.0045	0.0045	0.0045	0.0046
A*30:04	0.0005	0.0005	0.0005	0.0005	0.0005
A*31:01	0.0348	0.0360	0.0350	0.0360	0.0367
A*31:143	0.0005	NA	NA	NA	NA
A*32:01	0.0166	0.0300	0.0310	0.0310	0.0306
A*32:92	0.0040	NA	NA	NA	NA
A*33:01	0.0020	0.0020	0.0025	0.0020	0.0020
A*33:03	0.0005	0.0010	0.0010	0.0010	0.0010
A*33:05	0.0005	0.0005	NA	0.0005	0.0005
A*36:01	0.0035	0	0	0	0
A*36:04	0.0010	0	NA	0	0
A*43:01	0.0010	0	NA	0	0
A*66:01	0.0035	0.0015	0.0015	0.0015	0.0015
A*68:01	0.0418	0.0415	0.0415	0.0420	0.0428
A*68:02	0.0030	0.0030	0.0025	0.0030	0.0031
A*68:168	0.0005	NA	NA	NA	NA
A*69:01	0	0.0025	0	0	0
A*74:01	0	0	0.0005	0	0
A*74:03	0.0005	0.0005	NA	0.0005	0.0005
A*74:06	0.0045	0	NA	0	0
A*74:30	0.0035	NA	NA	NA	NA
A*80:01	0.0005	0.0005	0.0005	0.0005	0.0005
B*07:02	0.1609	0.1520	0.1605	0.1590	0.1617
B*07:03	0.0005	0	NA	0	0
B*07:05	0	0	0.0005	0.0005	0
B*07:06	0.0005	0.0005	NA	NA	NA
B*07:09	0.0005	0	NA	0	0
B*08:01	0.1164	0.1055	0.1125	0.1125	0.1138
B*08:04	NA	0.0005	NA	0.0005	NA
B*13:02	0.0162	0.0155	0.0155	0.0155	0.0160
B*14:01	0.0015	0.0035	0.0035	0.0035	0.0036
B*14:02	0.0142	0.0110	0.0110	0.0110	0.0108
B*15:01	0.1230	0.1230	0.1210	0.1225	0.1241
B*15:03	0.0005	0	0	0	0
B*15:07	0	0.0015	0	0.0010	0
B*15:09	0	0.0005	0	0.0005	0
B*15:17	0	0	0.0005	0.0005	0
B*15:18	0.0010	0	0.0010	0.0005	0.0005
B*15:39	0	0	NA	0.0005	0
B*18:01	0.0334	0.0325	0.0320	0.0320	0.0324
B*27:02	0	0.0010	0.0010	0.0010	0.0010
B*27:05	0.0800	0.0480	0.0750	0.0775	0.0757
B*27:07	0	0.0005	0	0	0
B*27:13	0	0.0255	NA	NA	NA
B*27:144	0.0005	NA	NA	NA	NA
B*35:01	0.0572	0.0540	0.0580	0.0565	0.0556
B*35:02	0.0010	0.0010	0.0010	0.0010	0.0010
B*35:03	0.0137	0.0090	0.0125	0.0105	0.0108
B*35:08	0	0.0020	0.0005	0.0020	0.0005
B*35:12	0	0	0.0005	0	0
B*35:14	0	0.0005	0	0	0
B*35:42	0.0005	0	NA	0	0
B*37:01	0.0167	0.0160	0.0165	0.0155	0.0154
B*37:04	NA	0.0005	NA	0.0005	NA
B*38:01	0.0046	0.0045	0.0075	0.0045	0.0041
B*38:02	0	0	0.0020	0	0
B*39:01	0.0152	0.0105	0.0040	0.0115	0.0103
B*39:06	0.0040	0.0085	0.0075	0.0080	0.0067
B*39:09	0.0015	0	0	0	0
B*39:10	0	0	0.0015	0	0
B*40:01	0.0805	0.0745	0.0795	0.0790	0.0814
B*40:02	0.0111	0.0160	0.0180	0.0160	0.0154
B*40:05	0.0005	0	0	0	0
B*41:01	0.0020	0.0020	0.0020	0.0020	0.0021
B*41:02	0.0025	0.0095	0.0025	0.0020	0.0021
B*42:01	0	0.0065	0	0	0
B*44:02	0.0946	0.1030	0.1010	0.1010	0.1035
B*44:03	0.0202	0.0250	0.0240	0.0240	0.0247
B*44:04	0	0.0015	0.0010	0.0015	0.0010
B*44:05	0	0.0005	0.0005	0.0005	0.0005
B*44:09	0	0.0005	NA	0.0005	0
B*44:27	0.0020	0	NA	0	0
B*44:37	0.0010	0	NA	0	0
B*45:01	0.0030	0.0030	0.0030	0.0020	0.0031
B*45:04	0	0	NA	0.0010	0
B*46:01	0.0010	0	0.0010	0	0
B*47:01	0.0081	0.0075	0.0075	0.0075	0.0077
B*47:02	0	0.0005	NA	0	0
B*47:04	0	0.0060	NA	0	0
B*49:01	0.0056	0.0050	0.0055	0.0055	0.0057
B*50:01	0.0061	0.0055	0.0060	0.0060	0.0062
B*51:01	0.0466	0.0510	0.0515	0.0515	0.0520
B*51:03	0	0	NA	0.0005	0
B*52:01	0.0040	0.0045	0.0040	0.0040	0.0041
B*53:01	0	0.0015	0.0005	0	0
B*55:01	0.0081	0.0085	0.0095	0.0085	0.0082
B*56:01	0.0015	0.0090	0.0085	0.0095	0.0088
B*56:05	0	0.0005	NA	0	0
B*56:55	0.0010	NA	NA	NA	NA
B*56:56	0.0056	NA	NA	NA	NA
B*57:01	0.0253	0.0255	0.0265	0.0265	0.0268
B*57:03	0.0010	0	0	0	0
B*58:01	0.0025	0.0025	0.0025	0.0025	0.0026
B*78:01	0.0015	0	0	0	0
B*78:02	0	0.0010	NA	0	0
B*81:03	NA	0.0005	NA	NA	NA
B*83:01	0.0010	0.0015	NA	0	0
C*01:02	0.0598	0.0605	0.0610	0.0610	0.0620
C*01:127	0.0005	NA	NA	NA	NA
C*01:142	0.0010	NA	NA	NA	NA
C*02:02	0.0527	0.0545	0.0540	0.0545	0.0553
C*02:46	0.0005	0	NA	0	0
C*03:02	0	0.0005	0.0005	0.0005	0.0005
C*03:03	0.0771	0.0780	0.0770	0.0765	0.0768
C*03:04	0.1329	0.1380	0.1395	0.1415	0.1414
C*03:13	0	0.0005	NA	0	0
C*03:397	0.0005	NA	NA	NA	NA
C*03:401	0.0041	NA	NA	NA	NA
C*03:406	0.0005	NA	NA	NA	NA
C*03:409	0.0005	NA	NA	NA	NA
C*03:41	0.0046	0	NA	0	0
C*03:75	0.0005	0	NA	0	0
C*04:01	0.0791	0.0885	0.0900	0.0900	0.0897
C*04:09	0	0.0005	NA	NA	NA
C*04:302	0.0005	NA	NA	NA	NA
C*04:320	0.0015	NA	NA	NA	NA
C*04:65	0.0030	0	NA	0	0
C*05:01	0.0943	0.0595	0.0930	0.0925	0.0897
C*05:03	0	0.0340	NA	NA	NA
C*05:143	0.0005	NA	NA	NA	NA
C*05:144	0.0005	NA	NA	NA	NA
C*06:02	0.0690	0.0725	0.0735	0.0735	0.0738
C*06:16	0.0005	0	NA	0	0
C*07:01	0.1460	0.1325	0.1330	0.1335	0.1347
C*07:02	0.1709	0.1635	0.1650	0.1640	0.1670
C*07:04	0.0167	0.0085	0.0165	0.0165	0.0164
C*07:11	NA	0.0070	NA	NA	NA
C*07:112	0.0005	0	NA	0	0
C*07:13	0	0.0005	NA	0.0005	0
C*07:18	0.0015	0	NA	0	0
C*07:28	0.0005	0	NA	0	0
C*07:580	0.0005	NA	NA	NA	NA
C*07:72	0.0005	0	NA	0	0
C*08:02	0.0112	0.0160	0.0140	0.0135	0.0143
C*08:04	0	0	NA	0.0005	0
C*08:05	0	0.0010	NA	0	0
C*08:32	0.0015	0	NA	0	0
C*12:02	0.0010	0.0040	0.0045	0.0040	0.0041
C*12:03	0.0193	0.0260	0.0265	0.0265	0.0266
C*12:04	0	0.0005	0	0	0
C*12:05	0	0.0005	NA	0	0
C*12:143	0.0005	0	NA	NA	NA
C*12:18	0.0005	0	NA	0	0
C*12:196	0.0005	NA	NA	NA	NA
C*12:201	0.0005	NA	NA	NA	NA
C*12:217	0.0005	NA	NA	NA	NA
C*12:237	0.0010	NA	NA	NA	NA
C*14:02	0.0056	0.0085	0.0090	0.0090	0.0082
C*14:06	0.0005	0	NA	0	0
C*14:29	0.0010	0	NA	0	0
C*15:02	0.0010	0.0200	0.0210	0.0205	0.0190
C*15:05	0	0.0005	0.0015	0.0005	0.0005
C*15:06	0.0005	0.0005	NA	0.0005	0.0005
C*15:09	0.0005	0.0005	NA	0.0005	0.0005
C*15:13	0.0010	0	NA	NA	NA
C*15:147	0.0005	NA	NA	NA	NA
C*15:152	0.0010	NA	NA	NA	NA
C*15:153	0.0030	NA	NA	NA	NA
C*15:154	0.0010	NA	NA	NA	NA
C*15:155	0.0010	NA	NA	NA	NA
C*15:161	0.0005	NA	NA	NA	NA
C*15:163	0.0046	NA	NA	NA	NA
C*15:164	0.0015	NA	NA	NA	NA
C*16:01	0.0051	0.0120	0.0130	0.0125	0.0118
C*16:02	0.0010	0.0010	0.0010	0.0010	0.0010
C*16:04	0.0020	0.0020	0.0020	0.0020	0.0020
C*16:08	0.0025	0	NA	0	0
C*16:111	0.0010	NA	NA	NA	NA
C*16:112	0.0020	NA	NA	NA	NA
C*16:129	0.0005	NA	NA	NA	NA
C*17:01	0.0035	0.0010	0.0045	0.0045	0.0041
C*17:03	0.0010	0.0030	NA	NA	NA
C*18:01	0	0.0015	0	0	0
C*18:02	0	0.0025	NA	NA	NA
DMA*01:01	0.9095	0.9108	NA	NA	NA
DMA*01:02	0.0905	0.0876	NA	NA	NA
DMA*01:03	NA	0.0015	NA	NA	NA
DMB*01:01	0.7230	0.7617	NA	NA	NA
DMB*01:02	NA	0.0005	NA	NA	NA
DMB*01:03	0.2770	0.2064	NA	NA	NA
DMB*01:06	NA	0.0010	NA	NA	NA
DMB*01:07	NA	0.0304	NA	NA	NA
DOA*01:01	1.0000	0.9833	NA	NA	NA
DOA*01:02	NA	0.0162	NA	NA	NA
DOA*01:03	NA	0.0005	NA	NA	NA
DOB*01:01	0.7870	0.8781	NA	NA	NA
DOB*01:02	0	0.0017	NA	NA	NA
DOB*01:03	NA	0.0242	NA	NA	NA
DOB*01:04	0	0.0781	NA	NA	NA
DOB*01:05	0.2130	0.0180	NA	NA	NA
DPA1*01:03	0.8730	0.9019	0.8630	NA	0.8803
DPA1*01:04	NA	0.0005	0.0040	NA	0.0005
DPA1*02:01	0.0925	0.0736	0.0935	NA	0.0916
DPA1*02:02	0.0250	0.0240	0.0390	NA	0.0275
DPA1*02:07	0.0095	NA	NA	NA	NA
DPA1*03:01	0	0	0.0005	NA	0
DPB1*01:01	0.0475	0.0511	0.0500	NA	0.0543
DPB1*02:01	0.1250	0.1204	0.1270	NA	0.1251
DPB1*02:02	0.0025	0.0021	0.0030	NA	0.0029
DPB1*03:01	0.1080	0.1111	0.1200	NA	0.1051
DPB1*04:01	0.4325	0.4859	0.4705	NA	0.4914
DPB1*04:02	0.0945	0.1147	0.1175	NA	0.1097
DPB1*05:01	0.0240	0.0250	0.0265	NA	0.0246
DPB1*06:01	0.0155	0.0115	0.0195	NA	0.0120
DPB1*09:01	0.0045	0.0042	0.0055	NA	0.0040
DPB1*10:01	0.0085	0.0063	0.0085	NA	0.0097
DPB1*104:01	0.0080	0	NA	NA	0
DPB1*105:01	0.0245	0	NA	NA	0
DPB1*11:01	0.0050	0.0026	0.0045	NA	0.0057
DPB1*126:01	0.0235	0	NA	NA	0
DPB1*13:01	0.0085	0.0047	0.0070	NA	0.0074
DPB1*130:01	0.0005	0	NA	NA	0
DPB1*138:01	0.0010	0	NA	NA	0
DPB1*14:01	0.0110	0.0109	0.0115	NA	0.0109
DPB1*15:01	0.0070	0.0063	0.0070	NA	0.0074
DPB1*16:01	0.0080	0.0068	0.0050	NA	0.0069
DPB1*162:01	0.0005	0	NA	NA	0
DPB1*17:01	0.0065	0.0078	0.0060	NA	0.0069
DPB1*18:01	0	0	0.0015	NA	0
DPB1*19:01	0.0095	0.0104	0.0090	NA	0.0103
DPB1*20:01	0.0075	0.0063	0	NA	0.0023
DPB1*21:01	0	0	0.0005	NA	0
DPB1*23:01	0.0080	0.0099	0	NA	0.0029
DPB1*33:01	0.0015	0	0	NA	0
DPB1*36:01	0.0005	0.0005	NA	NA	0.0006
DPB1*416:01	0.0035	0	NA	NA	0
DPB1*51:01	0.0005	0	NA	NA	0
DPB1*733:01	0.0025	NA	NA	NA	NA
DPB1*81:01	0	0.0005	0	NA	0
DPB1*93:01	0	0.0010	NA	NA	0
DQA1*01:01	0.1125	0.1254	0.1488	NA	0.1366
DQA1*01:02	0.2260	0.2326	0.2244	NA	0.2543
DQA1*01:03	0.0820	0.0861	0.0827	NA	0.0866
DQA1*01:04	0.0245	0.0277	NA	NA	0.0201
DQA1*01:05	0.0110	0.0020	NA	NA	0.0006
DQA1*01:07	0	0.0015	NA	NA	0
DQA1*01:11	0	0.0005	NA	NA	0
DQA1*02:01	0.0685	0.0680	0.0681	NA	0.0713
DQA1*03:01	0.1190	0.0937	0.2079	NA	0.1354
DQA1*03:02	0.0120	0.0070	NA	NA	0.0018
DQA1*03:03	0.0765	0.0750	NA	NA	0.0604
DQA1*04:01	0.0630	0.0624	0.0666	NA	0.0720
DQA1*04:02	0.0035	0.0055	NA	NA	0.0030
DQA1*04:04	NA	0.0005	NA	NA	NA
DQA1*05:01	0.1205	0.1289	0.1994	NA	0.1268
DQA1*05:03	0.0025	0.0010	NA	NA	0.0012
DQA1*05:05	0.0765	0.0277	NA	NA	0.0274
DQA1*05:06	0	0.0015	NA	NA	0
DQA1*05:07	0	0.0005	NA	NA	0
DQA1*05:09	0	0.0509	NA	NA	0
DQA1*06:01	0.0020	0.0015	0.0020	NA	0.0024
DQB1*02:01	0.1205	0.1185	0.1215	NA	0.1200
DQB1*02:02	0.0085	0.0451	0.0430	NA	0.0413
DQB1*02:09	NA	0.0020	NA	NA	NA
DQB1*02:80	0.0335	NA	NA	NA	NA
DQB1*03:01	0.1400	0.1444	0.1410	NA	0.1431
DQB1*03:02	0.1320	0.1297	0.1315	NA	0.1316
DQB1*03:03	0.0380	0.0385	0.0380	NA	0.0378
DQB1*03:04	0.0015	0.0010	0.0015	NA	0.0010
DQB1*03:19	0.0005	0	NA	NA	0
DQB1*03:196	0.0005	NA	NA	NA	NA
DQB1*04:02	0.0675	0.0653	0.0675	NA	0.0680
DQB1*05:01	0.1250	0.1231	0.1235	NA	0.1245
DQB1*05:02	0.0045	0.0046	0.0045	NA	0.0045
DQB1*05:03	0.0245	0.0243	0.0245	NA	0.0247
DQB1*05:04	0.0005	0.0005	0	NA	0.0005
DQB1*06:01	0.0010	0.0010	0.0010	NA	0.0010
DQB1*06:02	0.1595	0.1601	0.1550	NA	0.1588
DQB1*06:03	0.0845	0.0871	0.0915	NA	0.0857
DQB1*06:04	0.0525	0.0502	0.0515	NA	0.0529
DQB1*06:09	0.0045	0.0046	0.0045	NA	0.0045
DQB1*06:117	0.0005	0	NA	NA	0
DQB1*06:37	0.0005	0	NA	NA	0
DRA*01:01	0.4750	0.5165	NA	NA	0
DRA*01:02	0.5250	0.4835	NA	NA	0
DRB1*01:01	0.1111	0.1030	0.1100	NA	0.1128
DRB1*01:02	0.0060	0.0051	0.0055	NA	0.0061
DRB1*01:03	0	0.0072	0.0040	NA	0.0033
DRB1*03:01	0.1226	0.1164	0.1200	NA	0.1289
DRB1*04:01	0.1321	0.1277	0.1265	NA	0.1372
DRB1*04:02	NA	0.0010	0.0015	NA	0.0006
DRB1*04:03	0.0430	0.0036	0.0015	NA	0.0017
DRB1*04:04	0.0030	0.0422	0.0440	NA	0.0406
DRB1*04:05	0.0010	0.0057	0.0075	NA	0.0056
DRB1*04:07	0.0075	0.0057	0.0090	NA	0.0050
DRB1*04:08	NA	0.0077	0.0055	NA	0.0039
DRB1*07:01	0.0686	0.0700	0.0680	NA	0.0750
DRB1*08:01	NA	0.0623	0.0640	NA	0.0478
DRB1*08:02	0.0671	0.0021	0	NA	0.0017
DRB1*08:03	0.0005	0.0021	0.0020	NA	0.0022
DRB1*08:04	NA	0.0021	0.0045	NA	0.0017
DRB1*09:01	0.0100	0.0103	0.0100	NA	0.0089
DRB1*10:01	0.0105	0.0113	0.0050	NA	0.0106
DRB1*11:01	0.0350	0.0366	0.0365	NA	0.0372
DRB1*11:02	0.0005	0.0021	0.0025	NA	0.0022
DRB1*11:03	0.0025	0.0026	0.0060	NA	0.0028
DRB1*11:04	0.0090	0.0062	0.0035	NA	0.0050
DRB1*12:01	0.0215	0.0124	0.0220	NA	0.0200
DRB1*12:10	NA	0.0103	NA	NA	NA
DRB1*13:01	0.0846	0.0803	0.0840	NA	0.0883
DRB1*13:02	0.0586	0.0582	0.0565	NA	0.0617
DRB1*13:03	0.0065	0.0062	0.0095	NA	0.0072
DRB1*13:10	NA	0.0005	NA	NA	NA
DRB1*14:01	0.0020	0.0165	0.0210	NA	0.0156
DRB1*14:02	0.0020	0.0021	0	NA	0.0011
DRB1*14:04	0.0005	0.0010	0.0015	NA	0.0006
DRB1*14:05	0.0005	0	0	NA	0
DRB1*14:07	0	0.0015	0	NA	0
DRB1*14:10	NA	0.0046	NA	NA	NA
DRB1*14:54	0.0145	0	NA	NA	0
DRB1*15:01	0.1747	0.1689	0.0605	NA	0.1606
DRB1*15:02	0.0010	0.0010	0.0010	NA	0.0011
DRB1*16:01	0	0.0031	0.1065	NA	0.0028
DRB1*16:02	0.0035	0.0005	0.0005	NA	0.0006
E*01:01	0.5585	0.5600	NA	NA	NA
E*01:03	0.4065	0.4094	NA	NA	NA
E*01:06	0.0325	0.0306	NA	NA	NA
E*01:09	0.0025	NA	NA	NA	NA
F*01:01	0.7970	0.7888	NA	NA	NA
F*01:03	0.1925	0.1858	NA	NA	NA
F*01:04	0.0105	0.0254	NA	NA	NA
G*01:01	0.8470	0.7238	NA	NA	NA
G*01:03	0.0290	0.0267	NA	NA	NA
G*01:04	0.0770	0.0696	NA	NA	NA
G*01:05	0.0060	0.0066	NA	NA	NA
G*01:06	0.0410	0.1729	NA	NA	NA
G*01:08	0	0.0005	NA	NA	NA
H*01:01	0.3953	NA	NA	NA	NA
H*01:02	0.0506	NA	NA	NA	NA
H*02:01	0.2204	NA	NA	NA	NA
H*02:02	0.0167	NA	NA	NA	NA
H*02:03	0.0298	NA	NA	NA	NA
H*02:04	0.2872	NA	NA	NA	NA
MICA*001	0.0390	0.0070	NA	NA	NA
MICA*002:01	0.1480	0.1065	NA	NA	NA
MICA*004	0.0955	0.0300	NA	NA	NA
MICA*007:01	NA	0.0780	NA	NA	NA
MICA*007:03	NA	0.0005	NA	NA	NA
MICA*008:01	0.2635	0.4595	NA	NA	NA
MICA*008:04	0.2425	0.0300	NA	NA	NA
MICA*009:01	NA	0.0590	NA	NA	NA
MICA*009:02	0.0085	0.0070	NA	NA	NA
MICA*010:01	0.1235	0.0080	NA	NA	NA
MICA*010:02	NA	0.1075	NA	NA	NA
MICA*011	NA	0.0105	NA	NA	NA
MICA*012:01	NA	0.0095	NA	NA	NA
MICA*012:03	NA	0.0090	NA	NA	NA
MICA*013	NA	0.0065	NA	NA	NA
MICA*015	0.0005	0	NA	NA	NA
MICA*016	0.0040	0	NA	NA	NA
MICA*017	0.0275	0	NA	NA	NA
MICA*018:01	0.0270	0.0245	NA	NA	NA
MICA*019:01	0.0050	0.0470	NA	NA	NA
MICA*027	0.0155	0	NA	NA	NA
MICB*002:01	0.1845	0.1944	NA	NA	NA
MICB*003	0.0260	0.0220	NA	NA	NA
MICB*004:01	0.2670	0.2417	NA	NA	NA
MICB*005:01	NA	0.0007	NA	NA	NA
MICB*005:02	0.3810	0.2543	NA	NA	NA
MICB*005:03	NA	0.0206	NA	NA	NA
MICB*005:06	NA	0.0080	NA	NA	NA
MICB*005:08	MA	0.0719	NA	NA	NA
MICB*008	0.1415	0.1292	NA	NA	NA
MICB*010	NA	0.0246	NA	NA	NA
MICB*013	NA	0.0087	NA	NA	NA
MICB*014	NA	0.0240	NA	NA	NA
TAP1*01:01	1.0000	0.9041	NA	NA	NA
TAP1*01:02	NA	0.0037	NA	NA	NA
TAP1*02:01	NA	0.0743	NA	NA	NA
TAP1*03:01	NA	0.0100	NA	NA	NA
TAP1*04:01	NA	0.0079	NA	NA	NA
TAP2*01:01	0.5880	0.6409	NA	NA	NA
TAP2*01:02	NA	0.1018	NA	NA	NA
TAP2*01:04	0.1490	0	NA	NA	NA
TAP2*02:01	0.2630	0.2574	NA	NA	NA
NA, not available.
